# FRUCTOSE ACTIVATES A STRESS RESPONSE SHARED BY METHYLGLYOXAL AND HYDROGEN PEROXIDE IN *STREPTOCOCCUS MUTANS*

**DOI:** 10.1101/2024.10.26.620100

**Authors:** Alejandro R. Walker, Danniel N. Pham, Payam Noeparvar, Alexandra M. Peterson, Marissa K. Lipp, José A. Lemos, Lin Zeng

## Abstract

Fructose catabolism by *Streptococcus mutans* is initiated by three PTS transporters yielding fructose-1-phoshate (F-1-P) or fructose-6-phosphate. Deletion of one such F-1-P-generating PTS, *fruI*, was shown to reduce the cariogenicity of *S. mutans* in rats fed a high-sucrose diet. Moreover, a recent study linked fructose metabolism in *S. mutans* to a reactive electrophile species (RES) methylglyoxal. Here, we conducted a comparative transcriptomic analysis of *S. mutans* treated briefly with 50 mM fructose, 50 mM glucose, 5 mM methylglyoxal, or 0.5 mM hydrogen peroxide (H_2_O_2_). The results revealed a striking overlap between the fructose and methylglyoxal transcriptomes, totaling 176 genes, 61 of which were also shared with the H_2_O_2_ transcriptome. This core of 61 genes encompassed many of the same pathways affected by exposure to low pH or zinc intoxication. Consistent with these findings, fructose negatively impacted metal homeostasis of a mutant deficient in zinc expulsion and the growth of a mutant of the major oxidative stress regulator SpxA1. Importantly, fructose metabolism lowered culture pH at a faster pace, allowed better survival under acidic and nutrient-depleted conditions, and enhanced the competitiveness of *S. mutans* against *Streptococcus sanguinis*, although a moderated level of F-1-P might further boost some of these benefits. Conversely, several commensal streptococcal species displayed a greater sensitivity to fructose that may negatively affect their persistence and competitiveness in dental biofilm. In conclusion, fructose metabolism is integrated into the stress core of *S. mutans* and regulates critical functions required for survival and its ability to induce dysbiosis in the oral cavity.

**Importance.:** Fructose is a common monosaccharide in the biosphere, yet its overconsumption has been linked to various health problems in humans including insulin resistance, obesity, diabetes, non-alcoholic liver diseases, and even cancer. These effects are in large part attributable to the unique biochemical characteristics and metabolic responses associated with the degradation of fructose. Yet, an understanding of the effects of fructose on the physiology of bacteria and its implications to the human microbiome is severely lacking. Here we performed a series of analyses on the gene regulation of a dental pathogen *Streptococcus mutans* by exposing it to fructose and other important stress agents. Further supported by growth, persistence, and competition assays, our findings revealed the ability of fructose to activate a set of stress-related functions that may prove critical to the ability of the bacterium to persist and cause diseases both within and without of the oral cavity.
