## Supplementary material for "FRUCTOSE ACTIVATES A STRESS RESPONSE SHARED BY METHYLGLYOXAL AND HYDROGEN PEROXIDE IN *STREPTOCOCCUS MUTANS*": Table S6

### Sheet: Glc and Fru
Genes differentially expressed both in treatments of 50 mM glucose and 50 mM fructose.
SMU Number	Gene Name	Gene Function	Log2/MG/Glc)	Log2(Fru/Glc)	Log2(Glc50/Glc10)	Log2(H2O2/BHI)
20	mreC	cell shape-determining protein MreC	-2.18678	-1.36263	-1.45256	0
29	purC	phosphoribosylaminoimidazolesuccinocarboxamide synthase	0	-2.55159	-1.53081	0
31	SMU_31	hypothetical protein SMU_31	1.27657	-1.25699	-1.7232	0
42	SMU_42	hypothetical protein SMU_42	-1.55525	-1.15117	-1.26837	0
113	pfk	fructose-1-phosphate kinase	0	1.3945	1.13085	0
118	SMU_118c	esterase	1.09096	1.60571	1.44856	0
119	adh	alcohol dehydrogenase	1.02156	1.74483	1.75648	0
136	SMU_136c	transcriptional regulator	0	-1.43721	-1.58282	0
137	mleS	malate dehydrogenase	0.616612	3.99592	4.35669	0
138	mleP	malate permease	0.549578	3.78333	4.07985	0
139	oxdC	hypothetical protein SMU_139	0.437558	3.79676	4.32558	0
140	gshR	glutathione reductase	0.212417	3.53368	4.08947	0
141	SMU_141	hypothetical protein SMU_141	0.628351	3.78346	4.08316	0
182	sloA	iron ABC transporter ATP-binding protein	-1.86893	-2.88691	-1.50565	-1.01049
196	SMU_196c	transfer protein	0	1.3486	1.59601	0
197	SMU_197c	hypothetical protein SMU_197c	0	1.09199	1.35367	0
199	SMU_199c	hypothetical protein SMU_199c	0	1.19856	1.13912	0
202	SMU_202c	hypothetical protein SMU_202c	0	1.79537	1.54604	0
204	SMU_204c	hypothetical protein SMU_204c	0	1.79839	1.57272	0
205	SMU_205c	hypothetical protein SMU_205c	0	1.91346	1.28294	0
206	SMU_206c	hypothetical protein SMU_206c	0	1.4787	1.27026	0
208	SMU_208c	transposon protein	0	1.01057	1.45842	0
209	SMU_209c	hypothetical protein SMU_209c	0	1.30853	1.56421	0
210	SMU_210c	hypothetical protein SMU_210c	0	1.15204	1.33288	0
211	SMU_211c	hypothetical protein SMU_211c	0	1.30815	2.2664	0
212	SMU_212c	hypothetical protein SMU_212c	0	1.1976	1.49568	0
213	SMU_213c	hypothetical protein SMU_213c	0	1.52312	1.89988	0
215	SMU_215c	hypothetical protein SMU_215c	0	1.71795	1.0862	0
248	SMU_248	ABC transporter membrane protein	2.55658	1.21818	1.09256	1.81608
262	argF	putrescine carbamoyltransferase	1.47503	2.21108	1.16323	0
263	aguD	amino acid antiporter	1.49146	2.12957	1.40735	0
264	aguA	agmatine deiminase	0	1.73671	1.47681	0
267	gshAB	bifunctional glutamate--cysteine ligase/glutathione synthetase	1.13585	1.29294	1.00222	0
272	ptxA	PTS system transporter subunit IIA	2.12605	1.03574	1.03393	0.89562
274	rmpE	L-xylulose 5-phosphate 3-epimerase	2.47642	1.17319	1.00568	1.1582
275	rmpF	L-ribulose-5-phosphate 4-epimerase	2.58531	1.66438	1.06281	1.11429
278	SMU_278	hypothetical protein SMU_278	0	-1.44643	-1.33554	-1.21475
279	SMU_279	hypothetical protein SMU_279	0	-1.91452	-1.25271	-1.50386
284	nlmT	hypothetical protein SMU_284	0	-1.24248	-1.37985	-1.05303
285	nlmE	hypothetical protein SMU_285	0	-1.13192	-1.16367	-1.16002
294	SMU_294	hypothetical protein SMU_294	-2.71574	-2.37612	-1.56766	0
295	SMU_295	hypothetical protein SMU_295	-2.58484	-2.68289	-1.85675	0
296	SMU_296	hypothetical protein SMU_296	-2.30918	-2.03541	-1.18484	0
299	ip	bacteriocin peptide	0	1.31918	1.71424	0
328	SMU_328	carbonic anhydrase	0	1.36281	1.3916	1.41879
329	SMU_329	hypothetical protein SMU_329	0	1.41044	1.38011	1.25986
436	SMU_436c	transposase- ISSmu1	0	-1.19188	-1.28926	0
438	SMU_438c	(R)-2-hydroxyglutaryl-CoA dehydratase activator-like protein	0	-3.16149	-2.59764	-1.25492
447	SMU_447	hypothetical protein SMU_447	0	-1.1545	-1.35742	0
501	SMU_501	hypothetical protein SMU_501	-1.02388	-1.36617	-1.70178	0
502	SMU_502	hypothetical protein SMU_502	0	-1.37337	-1.64739	-1.11844
503	SMU_503c	hypothetical protein SMU_503c	-1.86231	-1.68604	-1.58106	-1.10588
528	SMU_528c	hypothetical protein SMU_528c	0	2.44852	1.43472	0
529	SMU_529	hypothetical protein SMU_529	1.72502	3.54425	2.39302	0
531	pheA	chorismate mutase	-1.96311	-1.15641	-1.16609	0
574	lrgB	hypothetical protein SMU_574c	-2.42185	-2.45734	-1.11336	0
575	lrgA	hypothetical protein SMU_575c	-2.68113	-3.0008	-1.6294	0
618	SMU_618	hypothetical protein SMU_618	0	-2.18435	-1.82442	0
629	sodA	manganese-type superoxide dismutase- Fe/Mn-SOD	2.99907	2.89317	1.02236	2.22195
651	SMU_651c	ABC transporter substrate-binding protein	1.03611	-2.36614	-2.77766	0
652	msmK	nitrate ABC transporter ATP-binding protein	0	-2.05612	-2.27462	0
653	tauC	ABC transporter permease	1.03861	-2.10045	-3.05571	0
663	argC	N-acetyl-gamma-glutamyl-phosphate reductase	3.25237	2.40797	1.17421	0
664	argJ	bifunctional ornithine acetyltransferase/N-acetylglutamate synthase	3.25451	2.41605	1.94044	0
665	argB	acetylglutamate kinase	3.31598	2.23975	1.68321	0
666	argD	acetylornithine aminotransferase	2.94488	1.53961	1.77697	1.08932
671	citZ	citrate synthase	0	1.04083	1.2395	-1.13792
672	citC	isocitrate dehydrogenase	0	1.12138	1.31348	0
679	ycgG	oxidoreductase	3.24461	1.49328	1.12065	0
721	SMU_721	hypothetical protein SMU_721	-1.05506	-1.08487	-1.07074	0
738	SMU_738	hypothetical protein SMU_738	1.69726	1.53909	1.05264	0
739	SMU_739c	hypothetical protein SMU_739c	1.52156	1.51074	1.39711	0
753	SMU_753	hypothetical protein SMU_753	-1.45481	1.28316	1.97597	0
754	hprK	HPr kinase/phosphorylase	0	1.33541	1.1502	0
838	gor	glutathione reductase	3.43591	1.50535	1.17462	2.14088
863	SMU_863	ABC transporter ATP-binding protein	0	1.01648	1.19341	0
864	SMU_864	ABC transporter permease	0	1.16574	1.12912	0
866	SMU_866	hypothetical protein SMU_866	0	-1.24067	-1.88258	0
910	gtfD	glucosyltransferase-S	0	1.24451	1.8235	0
914	SMU_914c	hypothetical protein SMU_914c	0	-2.6797	-1.14244	0
915	SMU_915c	7-cyano-7-deazaguanine reductase	1.07422	-2.95795	-1.61672	0
917	ygcM	6-pyruvoyl tetrahydrobiopterin synthase	0	-2.99271	-1.43524	-1.09183
924	tpx	lipid hydroperoxide peroxidase	3.0119	2.47914	1.06222	2.71591
935	SMU_935	amino acid ABC transporter permease	0	-1.0222	-3.04822	0
936	SMU_936	amino acid ABC transporter ATP-binding protein	0	-1.08054	-2.97065	0
940	patB	hemolysin III	0	1.13286	2.1864	0
1024	SMU_1024c	transposase fragment	-1.35523	-1.82898	-2.07642	0
1068	SMU_1068c	ABC transporter ATP-binding protein	0	1.44618	1.0211	0
1156	SMU_1156c	hypothetical protein SMU_1156c	0	-1.08579	-2.58497	0
1180	phnA	alkylphosphonate uptake protein	-1.29654	-1.05044	-1.29075	0
1252	pgk	glycerate kinase	0	1.08305	1.28717	0
1295	add	adenosine deaminase	0	1.04775	1.41032	0
1296	gst	S-transferase	2.69711	2.43009	1.45565	1.78982
1310	SMU_1310	hypothetical protein SMU_1310	0	-1.10209	-1.06392	0
1315	SMU_1315c	ATP-binding protein	0	-1.28763	-1.68467	0
1316	SMU_1316c	hypothetical protein SMU_1316c	0	-1.3281	-2.10047	0
1317	SMU_1317c	hypothetical protein SMU_1317c	0	-1.34989	-2.70851	-1.01162
1322	butA	acetoin reductase	0	1.39244	2.57847	0
1348	mubX	ABC transporter ATP-binding protein	-1.52092	-1.19923	-2.37011	0
1366	SMU_1366c	ABC transporter ATP-binding protein	-1.92346	-1.45028	-5.83519	0
1396	gbpC	glucan-binding protein GbpC	2.38628	1.32243	1.2728	1.27776
1402	SMU_1402c	hypothetical protein SMU_1402c	-1.27676	-2.55948	-1.95074	0
1404	SMU_1404c	hypothetical protein SMU_1404c	-1.29949	-2.23711	-1.21833	0
1405	SMU_1405c	hypothetical protein SMU_1405c	-1.49503	-2.30675	-1.73624	0
1407	SMU_1407c	transposase- ISSmu1	0	-1.01648	-2.89249	0
1412	yhcA	ABC transporter membrane protein subunit and ATP-binding protein	0	1.03359	1.22663	-1.09224
1479	SMU_1479	hypothetical protein SMU_1479	0	1.64328	1.45509	0
1492	lacF	PTS system lactose-specific transporter subunit IIA	-0.117045	1.85425	1.92011	0
1496	lacA	galactose-6-phosphate isomerase subunit LacA	-0.424383	1.71216	1.18113	0
1511	SMU_1511c	acetyltransferase	-1.33887	-1.60628	-1.04553	0
1519	glnQ	amino acid ABC transporter ATP-binding protein	0	-1.93773	-1.13622	-1.18418
1520	glnH	ABC transporter glutamine binding protein	0	-1.73728	-1.16184	-1.24067
1522	glnP	amino acid ABC transporter integral membrane protein	0	-1.25356	-1.48574	0
1531	atpH	ATP synthase F0F1 subunit delta	0	-1.61354	-1.24599	0
1563	pacL	cation-transporting P-type ATPase PacL	1.88416	1.38763	1.55856	1.1195
1596	celD	cellobiose phosphotransferase system IIC component	-1.59359	-2.9193	-1.01544	0
1597	celX	hypothetical protein SMU_1597c	-2.20893	-3.0626	-2.5246	0
1598	celC	cellobiose phosphotransferase system IIA component	-2.42667	-3.00245	-1.11022	0
1599	celR	transcriptional regulator	-2.79982	-3.61804	-1.70697	0
1600	celB	PTS system cellobiose transporter subunit IIB	-3.15104	-2.58544	-1.1803	0
1602	frp	NAD(P)H-flavin oxidoreductase	1.78069	1.19218	1.15592	0
1603	lguL	lactoylglutathione lyase	2.14275	1.77556	1.70458	0
1613	SMU_1613c	dephospho-CoA kinase	0	1.06023	1.16338	0
1628	SMU_1628	hypothetical protein SMU_1628	0	-1.00739	-1.11186	0
1649	exoA	exodeoxyribonuclease III	1.67814	1.18977	1.09791	1.93274
1658	nrgA	ammonium transporter	0	1.07808	1.05878	0
1679	SMU_1679c	hypothetical protein SMU_1679c	0	1.26949	1.00718	0
1680	SMU_1680c	hypothetical protein SMU_1680c	0	1.47072	1.45287	0
1681	SMU_1681c	hypothetical protein SMU_1681c	0	1.48933	1.92537	0
1704	SMU_1704	hypothetical protein SMU_1704	0	-1.1636	-1.75059	0
1706	SMU_1706	hypothetical protein SMU_1706	0	-1.22812	-1.59097	0
1707	trmH	rRNA methylase	-1.35781	-1.03251	-1.26663	0
1725	SMU_1725	acylphosphatase	-1.03819	1.26994	1.11233	0
1743	acp	acyl carrier protein	-0.532787	-1.54523	-1.55592	0
1754	SMU_1754c	hypothetical protein SMU_1754c	0	1.91333	1.09384	1.28556
1803	SMU_1803c	hypothetical protein SMU_1803c	0	-1.36507	-2.99602	0
1804	SMU_1804c	hypothetical protein SMU_1804c	0	-1.32019	-3.98503	0
1867	adhB	alcohol dehydrogenase	1.74631	2.11964	1.96605	1.84936
1869	trxA	thioredoxin	1.62616	2.28457	1.34469	2.24822
1895	SMU_1895c	hypothetical protein SMU_1895c	1.40734	1.92882	1.72634	0
1897	SMU_1897	ABC transporter ATP-binding protein	0	1.48323	1.68129	0
1898	SMU_1898	ABC transporter ATP-binding protein/permease	0	1.46884	1.13051	0
1900	comB	hypothetical protein SMU_1900	0	1.35689	1.45823	0
1903	SMU_1903c	hypothetical protein SMU_1903c	0	-1.32455	-2.13161	0
1904	SMU_1904c	hypothetical protein SMU_1904c	0	-1.0559	-1.55612	0
1905	bsmL	bacteriocin secretion protein	-1.17596	-1.2403	-1.49118	0
1906	bsmB	hypothetical protein SMU_1906c	-1.17872	-1.26664	-1.40956	0
1907	SMU_1907	hypothetical protein SMU_1907	0	-1.7918	-2.92309	0
1908	SMU_1908c	hypothetical protein SMU_1908c	0	-1.84324	-3.59746	0
1909	SMU_1909c	hypothetical protein SMU_1909c	-1.13575	-1.80307	-2.14235	0
1910	SMU_1910c	hypothetical protein SMU_1910c	-1.13637	-1.84965	-2.71266	0
1912	SMU_1912c	hypothetical protein SMU_1912c	0	-1.66754	-4.29009	0
1913	blpI	immunity protein- BLpL-like	0	-1.57985	-2.40275	0
1924	gcrR	response regulator GcrR for glucan-binding protein C	0	-1.77053	-1.08891	0
1963	levQ	sugar-binding periplasmic protein	0	-1.02331	-1.23125	-1.07374
1975	SMU_1975c	hypothetical protein SMU_1975c	0	-1.12949	-1.72107	0
1980	SMU_1980c	hypothetical protein SMU_1980c	3.13562	2.28907	1.08381	0
2027	lexA	transcriptional regulator	3.02645	3.08117	1.09288	1.28896
2028	ftf	beta-D-fructosyltransferase	0.343858	1.48411	1.71888	0
2036	pepO	peptidase	1.60676	1.18276	1.06584	1.42192
2057	zccE	cadmium-transporting ATPase	-0.417905	2.4447	1.17231	0
2073	SMU_2073c	hypothetical protein SMU_2073c	3.58927	-1.08672	-1.61431	0
2081	SMU_2081	hypothetical protein SMU_2081	0	1.16504	1.12374	0
2135	rpsD	30S ribosomal protein S4	0	-1.08151	-1.03259	0
2147	SMU_2147c	hypothetical protein SMU_2147c	0	1.90077	1.25232	0

### Sheet: Glc and Fru only
Genes differentially expressed only in treatments of 50 mM glucose and 50 mM fructose (not in 5 mM methylglyoxal or 0.5 mM hydrogen peroxide).
SMU Number	Gene Name	Gene Function	Log2(Fru/Glc)	Log2(Glc50/Glc10)
29	purC	phosphoribosylaminoimidazole-succinocarboxamide synthase	-2.55159	-1.53081
113	pfk	fructose-1-phosphate kinase	1.3945	1.13085
136	SMU_136c	conserved hypothetical protein; probable transcriptional regulator	-1.43721	-1.58282
137	mleS	malolactic enzyme	3.99592	4.35669
138	mleP	malate permease/auxin efflux carrier	3.78333	4.07985
139	oxdC	oxalate decarboxylase	3.79676	4.32558
140	gshR	glutathione reductase	3.53368	4.08947
141	SMU_141	conserved hypothetical protein	3.78346	4.08316
196	SMU_196c	immunogenic secreted protein (transfer protein)	1.3486	1.59601
197	SMU_197c	hypothetical protein	1.09199	1.35367
199	SMU_199c	hypothetical protein	1.19856	1.13912
202	SMU_202c	conserved hypothetical protein/Streptococcus-specific protein	1.79537	1.54604
204	SMU_204c	hypothetical protein	1.79839	1.57272
205	SMU_205c	conserved hypothetical protein	1.91346	1.28294
206	SMU_206c	hypothetical protein	1.4787	1.27026
208	SMU_208c	conserved hypothetical protein, FtsK/SpoIIIE family	1.01057	1.45842
209	SMU_209c	hypothetical protein	1.30853	1.56421
210	SMU_210c	hypothetical protein	1.15204	1.33288
211	SMU_211c	hypothetical protein	1.30815	2.2664
212	SMU_212c	hypothetical protein	1.1976	1.49568
213	SMU_213c	hypothetical protein	1.52312	1.89988
215	SMU_215c	hypothetical protein	1.71795	1.0862
264	aguA	agmatine deiminase	1.73671	1.47681
299	ip	bacteriocin peptide precursor	1.31918	1.71424
436	SMU_436c	Transposase ISSmu1	-1.19188	-1.28926
447	SMU_447	conserved hypothetical protein	-1.1545	-1.35742
528	SMU_528c	conserved hypothetical protein	2.44852	1.43472
618	SMU_618	hypothetical protein	-2.18435	-1.82442
652	msmK	ABC transporter, ATP-binding protein (possible nitrate transport system)	-2.05612	-2.27462
672	citC	isocitrate dehydrogenase	1.12138	1.31348
754	hprK	HPr (serine) kinase/phosphatase	1.33541	1.1502
863	SMU_863	ABC transporter, ATP-binding protein	1.01648	1.19341
864	SMU_864	ABC transporter, permease component	1.16574	1.12912
866	SMU_866	conserved hypothetical protein	-1.24067	-1.88258
910	gtfD	glucosyltransferase-S	1.24451	1.8235
914	SMU_914c	conserved hypothetical protein	-2.6797	-1.14244
935	SMU_935	amino acid ABC transporter, permease protein	-1.0222	-3.04822
936	SMU_936	amino acid ABC transporter, ATP-binding protein	-1.08054	-2.97065
940	patB	hemolysin III-related protein	1.13286	2.1864
1068	SMU_1068c	ABC transporter, ATP-binding protein	1.44618	1.0211
1156	SMU_1156c	hypothetical protein	-1.08579	-2.58497
1252	pgk	glycerate kinase	1.08305	1.28717
1295	add	adenosine deaminase	1.04775	1.41032
1310	SMU_1310	hypothetical protein	-1.10209	-1.06392
1315	SMU_1315c	ABC transporter, ATP-binding protein	-1.28763	-1.68467
1316	SMU_1316c	hypothetical protein	-1.3281	-2.10047
1322	butA	acetoin reductase	1.39244	2.57847
1407	SMU_1407c	transposase, ISSmu1	-1.01648	-2.89249
1479	SMU_1479	conserved hypothetical protein	1.64328	1.45509
1492	lacF	PTS system, cellobiose-specific IIA component	1.85425	1.92011
1496	lacA	galactose-6-phosphate isomerase	1.71216	1.18113
1522	glnP	amino acid (glutamine) ABC transporter permease	-1.25356	-1.48574
1531	atpE	ATPase delta subunit	-1.61354	-1.24599
1613	SMU_1613c	dephospho-CoA kinase	1.06023	1.16338
1628	SMU_1628	conserved hypothetical protein	-1.00739	-1.11186
1658	nrgA	ammonium transporter, NrgA protein	1.07808	1.05878
1679	SMU_1679c	conserved hypothetical protein	1.26949	1.00718
1680	SMU_1680c	hypothetical protein	1.47072	1.45287
1681	SMU_1681c	conserved hypothetical protein	1.48933	1.92537
1704	SMU_1704	conserved hypothetical protein	-1.1636	-1.75059
1706	SMU_1706	conserved hypothetical protein	-1.22812	-1.59097
1743	acp	acyl carrier protein	-1.54523	-1.55592
1803	SMU_1803c	conserved hypothetical protein	-1.36507	-2.99602
1804	SMU_1804c	hypothetical protein	-1.32019	-3.98503
1897	SMU_1897	ABC transporter, ATP-binding protein; similar to BlpA	1.48323	1.68129
1898	SMU_1898	ABC transporter, ATP-binding and permease element	1.46884	1.13051
1900	comB	ABC transporter	1.35689	1.45823
1903	SMU_1903c	hypothetical protein	-1.32455	-2.13161
1904	SMU_1904c	hypothetical protein	-1.0559	-1.55612
1907	SMU_1907	hypothetical protein	-1.7918	-2.92309
1908	SMU_1908c	hypothetical protein	-1.84324	-3.59746
1912	SMU_1912c	hypothetical protein	-1.66754	-4.29009
1913	blpI	hypothetical protein; immunity protein, BLpL-like	-1.57985	-2.40275
1924	gcrR	response regulator for glucan-binding protein	-1.77053	-1.08891
1975	SMU_1975c	conserved hypothetical protein	-1.12949	-1.72107
2028	ftf	fructosyltransferase	1.48411	1.71888
2057	zccE	cadmium-efflux ATPase, E1-E2 (heavy metal-transporting ATPase)	2.4447	1.17231
2081	SMU_2081	hypothetical protein	1.16504	1.12374
2135	rpsD	30S Ribosomal protein S4	-1.08151	-1.03259
2147	SMU_2147c	conserved hypothetical protein	1.90077	1.25232

### Sheet: Fru only
Genes differentially expressed only in 50 mM fructose (not in 50 mM glucose, 5 mM methylglyoxal or 0.5 mM hydrogen proxide).
SMU Number	Gene Name	Gene Function	Log2(Fru/Glc)
30	purL	phosphoribosylformylglycinamidine synthase	-1.73626
48	purD	phosphoribosylamine--glycine ligase	-1.3563
72	SMU_72	hypothetical protein SMU_72	-1.0049
73	SMU_73	hypothetical protein SMU_73	-1.17971
99	fbaA	fructose-bisphosphate aldolase	-1.25175
100	nigB	PTS system sorbose transporter subunit IIB	-1.51986
105	nigR	transcriptional regulator; repressor of sugar transport operon	-1.1549
106	tpn	transposase fragment	-1.12117
170	rpsI	30S ribosomal protein S9	-1.321
183	sloB	Mn/Zn ABC transporter	-1.2023
198	tpn	conjugative transposon protein	1.21035
200	SMU_200c	hypothetical protein SMU_200c	1.98158
201	SMU_201c	transposon protein	1.11939
214	SMU_214c	hypothetical protein SMU_214c	1.26846
216	SMU_216c	hypothetical protein SMU_216c	1.3711
217	SMU_217c	hypothetical protein SMU_217c	1.34252
241	SMU_241c	amino acid ABC transporter ATP-binding protein	-1.69986
242	SMU_242c	amino acid ABC transporter permease	-1.91784
252	SMU_252	hypothetical protein SMU_252	-1.06217
253	dacA	D-alanyl-D-alanine carboxypeptidase	-1.04822
256	oppB	oligopeptide transport system permease OppB	-1.25189
257	oppC	transmembrane permease OppC	-1.16172
258	oppD	oligopeptide ABC transporter ATP-binding protein OppD	-1.09217
259	oppF	oligopeptide ABC transporter ATP-binding protein OppF	-1.05723
265	aguC	amino acid kinase	1.17599
291	tktA	transketolase	-1.03005
292	SMU_292	transcriptional regulator	-1.06059
311	srlA	PTS system sorbitol (glucitol) transporter subunit IIC2	1.02481
312	srlE	PTS system sorbitol phosphotransferase transporter subunit IIBC	1.36376
313	srlB	PTS system sorbitol-specific transporter subunit IIA	1.6779
314	SMU_314	hypothetical protein SMU_314	1.40019
334	argG	argininosuccinate synthase	1.25973
335	argH	argininosuccinate lyase	1.45592
363	glnR	transcriptional regulator; glutamine synthetase repressor	-2.28818
364	glnA	glutamate--ammonia ligase	-2.33442
365	gltA	glutamate synthase	-1.27674
379	SMU_379	hypothetical protein SMU_379	-1.10929
396	glpF	glycerol uptake facilitator protein	-1.1101
402	pfl	pyruvate formate-lyase	-1.48973
403	dinP	DNA polymerase IV	1.15973
404	SMU_404c	hypothetical protein SMU_404c	1.21554
435	nagA	N-acetylglucosamine-6-phosphate deacetylase	-1.06521
507	sppR	DeoR family transcriptional regulator	4.56348
508	sppA	hypothetical protein SMU_508	4.56174
509	SMU_509	hypothetical protein SMU_509	1.48609
527	SMU_527	hypothetical protein SMU_527	1.93046
545	SMU_545	hypothetical protein SMU_545	-1.26917
558	ileS	isoleucyl-tRNA synthetase	-1.10975
560	SMU_560c	hypothetical protein SMU_560c	1.04151
563	argF	ornithine carbamoyltransferase	1.00258
582	ispA	farnesyl diphosphate synthase	1.02016
616	SMU_616	hypothetical protein SMU_616	-1.74633
627	SMU_627	hypothetical protein SMU_627	-1.04672
641	qor	oxidoreductase	1.36316
646	gph	phosphatase	1.20956
660	spaK	histidine kinase SpaK	-1.04841
704	SMU_704c	autolysin; amidase	1.34628
715	tpiA	triosephosphate isomerase	-1.15518
728	SMU_728	oxidoreductase	1.02608
735	SMU_735	hypothetical protein SMU_735	1.33896
745	yniG	drug-export protein; multidrug resistance protein	-1.37022
746	SMU_746c	hypothetical protein SMU_746c	1.46355
755	lgt	prolipoprotein diacylglyceryl transferase	1.37176
757	SMU_757	hypothetical protein SMU_757	1.49435
773	lysS	lysyl-tRNA synthetase	-1.10276
805	SMU_805c	amino acid ABC transporter ATP-binding protein	-1.00279
806	glnP	glutamine ABC transporter permease	-1.00686
818	rpsU	30S ribosomal protein S21	-1.38098
831	SMU_831	hypothetical protein SMU_831	-1.40696
832	SMU_832	hypothetical protein SMU_832	-1.31539
840	SMU_840c	hypothetical protein SMU_840c	1.13028
848	SMU_848	hypothetical protein SMU_848	-1.23626
870	fruR	sugar metabolism transcriptional regulator	1.67732
871	fruK	fructose-1-phosphate kinase	1.99021
872	fruI	PTS system fructose-specific transporter subunit IIABC	1.87296
879	msmF	multiple sugar-binding ABC transporter permease MsmF	-1.95226
880	msmG	multiple sugar-binding ABC transporter permease MsmG	-1.78471
881	gtfA	sucrose phosphorylase GtfA	-1.642
882	msmK	multiple sugar-binding ABC transporter ATP-binding protein- MsmK	-1.53693
883	dexB	dextran glucosidase DexB	-1.40102
886	galK	galactokinase	-1.45615
919	SMU_919c	ATPase- confers aluminum resistance	-2.96572
942	mvaA	hydroxymethylglutaryl-CoA reductase	1.23393
943	mvaS	hydroxymethylglutaryl-CoA synthase	1.21737
1005	gtfC	glucosyltransferase-SI	-1.10331
1030	SMU_1030	polyribonucleotide nucleotidyltransferase	1.49586
1044	rluE	pseudouridylate synthase	1.07313
1057	satE	hypothetical protein SMU_1057	1.05012
1058	satD	hypothetical protein SMU_1058	1.2637
1060	ffh	signal recognition particle protein	1.12971
1061	ylxM	DNA-binding protein	1.21778
1063	opuAA	proline/glycine betaine ABC transporter ATP-binding protein	1.6797
1067	SMU_1067c	ABC transporter permease	1.13454
1069	SMU_1069c	hypothetical protein SMU_1069c	1.19832
1070	SMU_1070c	hypothetical protein SMU_1070c	1.30005
1118	rnsD	ABC sugar transporter- permease	-1.49827
1121	rnsB	ABC transporter	-1.04479
1187	glmS	glucosamine--fructose-6-phosphate aminotransferase	1.3935
1256	SMU_1256c	hypothetical protein SMU_1256c	1.27764
1257	SMU_1257c	hypothetical protein SMU_1257c	1.03404
1260	SMU_1260c	hypothetical protein SMU_1260c	1.16905
1294	yfjE	flavodoxin	1.01826
1390	SMU_1390	hypothetical protein SMU_1390	-1.37014
1436	SMU_1436c	hypothetical protein SMU_1436c	1.01335
1437	yvyH	UDP-N-acetylglucosamine 2-epimerase	1.2199
1475	SMU_1475c	hypothetical protein SMU_1475c	1.57389
1487	SMU_1487	hypothetical protein SMU_1487	1.3868
1488	SMU_1488c	hypothetical protein SMU_1488c	1.06908
1489	lacX	hypothetical protein SMU_1489	1.13211
1493	lacD	tagatose 1-6-diphosphate aldolase	1.38534
1494	lacC	tagatose-6-phosphate kinase	1.58869
1495	lacB	galactose-6-phosphate isomerase subunit LacB	1.5904
1498	lacR	lactose repressor	3.10859
1521	glnM	amino acid ABC transporter permease	-1.40326
1527	atpA	ATPase epsilon subunit	-1.05603
1528	atpB	ATPase beta subunit	-1.12719
1529	atpC	ATPase gamma subunit	-1.30866
1530	atpD	ATPase alpha subunit	-1.20157
1532	atpF	ATPase b subunit	-1.35288
1533	atpG	ATPase a subunit	-1.4031
1534	atpH	ATPase c subunit	-1.26236
1537	glgD	glycogen biosynthesis protein GlgD	-1.06434
1564	glg	glycogen phosphorylase	-1.23684
1565	malM	4-alpha-glucanotransferase	-1.01857
1569	malF	maltose ABC transporter permease	-2.00363
1570	malG	maltose ABC transporter permease	-2.0627
1571	msmK	MsmK-like ABC transporter ATP-binding protein	-1.88724
1616	SMU_1616c	hypothetical protein SMU_1616c	1.01181
1705	SMU_1705	hypothetical protein SMU_1705	-1.1218
1723	SMU_1723c	hypothetical protein SMU_1723c	1.48167
1735	accD	acetyl-CoA carboxylase subunit beta	-1.14692
1736	accC	acetyl-CoA carboxylase biotin carboxylase subunit	-1.28589
1737	fabZ	(3R)-hydroxymyristoyl-ACP dehydratase	-1.38362
1738	accB	biotin carboxyl carrier protein of acetyl-CoA carboxylase	-1.45685
1739	fabF	3-oxoacyl-ACP synthase	-1.51455
1740	fabG	3-ketoacyl-ACP reductase	-1.77664
1741	fabD	malonyl CoA-ACP transacylase	-1.7362
1742	fabK	trans-2-enoyl-ACP reductase	-1.56258
1744	fabH	3-oxoacyl-ACP synthase	-1.38905
1823	pncA	pyrazinamidase/nicotinamidase	1.02161
1854	hdrR	hypothetical protein SMU_1854	1.34674
1894	SMU_1894c	hypothetical protein SMU_1894c	1.1475
1946	SMU_1946	hypothetical protein SMU_1946	1.26439
1956	levX	hypothetical protein SMU_1956c	2.06563
1957	levG	PTS system mannose-specific transporter subunit IID	2.1626
1958	levF	PTS system mannose-specific transporter subunit IIC	2.14802
1960	levE	PTS system mannose-specific transporter subunit IIB	1.57824
1961	levD	PTS system sugar-specific transporter subunit IIA	1.77142
1969	SMU_1969c	transcriptional regulator	1.41434
1974	proC	pyrroline-5-carboxylate reductase	-1.0329
1976	SMU_1976c	hypothetical protein SMU_1976c	-1.05877
2024	rplD	50S ribosomal protein L4	-1.01231
2025	rplC	50S ribosomal protein L3	-1.06321
2031	tufA	elongation factor Ts	-1.07819
2046	SMU_2046c	hypothetical protein SMU_2046c	-1.26805
2047	malT	PTS system glucose-specific transporter subunit IIABC	-1.70977
2079	SMU_2079c	hypothetical protein SMU_2079c	1.36644
2080	SMU_2080	hypothetical protein SMU_2080	1.25188
2084	spxA2	transcriptional regulator SpxA2	1.30026
2085	recA	recombinase A	1.18241
2092	SMU_2092c	hypothetical protein SMU_2092c	1.13258
2094	arcE	hypothetical protein SMU_2094c	1.04728
2096	SMU_2096c	hypothetical protein SMU_2096c	1.23049
2116	opuCa	osmoprotectant amino acid ABC transporter ATP-binding protein	1.05104
2117	opuCb	osmoprotectant ABC transporter permease	1.11539
2118	opuCc	ABC transporter glycine betaine/carnitine/choline-binding protein	1.13321
2119	opuCd	osmoprotectant ABC transporter permease	1.06965
2146	SMU_2146c	hypothetical protein SMU_2146c	1.09809
