## Supplementary material for "FRUCTOSE ACTIVATES A STRESS RESPONSE SHARED BY METHYLGLYOXAL AND HYDROGEN PEROXIDE IN *STREPTOCOCCUS MUTANS*": Table S5

### Sheet: Core genes
Genes differentially expressed in all three conditions: 5 mM methylglyoxal, 50 mM fructose, and 0.5 mM hydrogen peroxide. Those present in 2015 Baker et al. study were denoted with 1.
SMU Number	Gene Name	Gene Function	Log2(MG/Glc)	Log2(Fru/Glc)	Log2(H2O2/BHI)	2015 Baker et al.
130	adhD	dihydrolipoamide dehydrogenase	3.2974	1.2719	1.95784	1
131	lplA	lipoate-protein ligase	3.43219	1.39313	1.88097	1
182	sloA	ABC transporter, ATP-binding protein, iron and/or manganese	-1.86732	-2.88691	-1.01049	1
248	SMU_248	ABC transporter permease	2.55793	1.21804	1.81608	1
249	nifS	class-V aminotransferase, NifS protein homolog,	2.83598	1.30578	1.80084	1
250	nifU	nitrogen fixation-like protein, NifU	2.90724	1.00917	1.90032	1
251	SMU_251	ABC transporter permease	2.76406	1.08386	1.6986	1
273	rmpD	hexulose-6-phosphate synthase	2.30423	1.11017	1.00511	1
274	rmpE	hexulose-6-phosphate isomerase	2.47778	1.17305	1.1582
275	rmpF	L-ribulose 5-phosphate 4-epimerase	2.58669	1.66424	1.11429	1
463	trxB	thioredoxin reductase (NADPH)	1.90048	1.31422	1.752	1
503	SMU_503c	hypothetical protein	-1.86073	-1.68616	-1.10588
540	dpr	peroxide resistance protein / iron binding protein	2.9589	1.86905	1.98995	1
562	clpE	ATP-dependent protease ClpE	2.85844	1.43738	1.41576	1
593	perR	ferric uptake regulator protein FurR	1.05853	1.07664	1.0313	1
629	sodA	superoxide dismutase	3.0004	2.89304	2.22195	1
666	argD	N-acetylornithine aminotransferase	2.94626	1.53951	1.08932
667	nrdB	ribonucleotide reductase, small subunit	3.50632	1.30676	1.54371
668	nrdA	ribonucleotide reductase, large subunit	3.06948	1.09253	1.37222
676	gapN	NADP-dependent non-phosphorylating glyceraldehyde-3-phosphate dehydrogenase	1.21626	1.19911	1.39923	1
764	ahpC	alkyl hydroperoxide reductase, subunit C	3.76308	2.18225	2.32746	1
765	ahpF	alkyl hydroperoxide reductase, subunit F	4.21879	2.29856	2.23902	1
838	gor	glutathione reductase	3.43725	1.5052	2.14088	1
876	msmR	MSM operon regulatory protein	-1.9285	-1.25896	-1.28068
877	agaL	alpha-galactosidase (melibiase)	-1.45775	-1.73392	-1.35721	1
924	tpx	thiol peroxidase	3.01322	2.479	2.71591	1
925	cipI	bacteriocin immunity protein	2.91875	1.14986	1.78629	1
956	clpL	ATP-dependent Clp protease, ATP-binding subunit	1.76811	1.1278	1.11132	1
991	SMU_991	conserved hypothetical protein (similar to ribonucleotide reductase alpha subunit)	1.6185	1.25867	1.92582	1
1073	fhs	formate--tetrahydrofolate ligase	1.65996	-1.50716	1.42065	1
1117	naoX	H2O-forming NADH Oxidase	1.8084	1.42068	1.93624	1
1124	pdp	pyrimidine-nucleoside phosphorylase	-2.38926	-1.92537	-1.41976	1
1125	SMU_1125c	conserved hypothetical protein	-2.89624	-1.87803	-1.47385	1
1296	gst	glutathione S-transferase	2.69844	2.42996	1.78982
1297	SMU_1297	conserved hypothetical protein, DHH family	1.92494	1.22378	1.96412	1
1396	gbpC	glucan-binding protein C	2.38753	1.3223	1.27776	1
1563	pacL	cation-transporting P-ATPase	1.88551	1.38748	1.1195	1
1649	exoA	exodeoxyribonuclease III/ Smx nuclease	1.67946	1.18962	1.93274
1700	cidB	LrgB-like protein; possible murein hydrolase regulator	1.93209	1.39249	1.3101	1
1701	cidA	conserved hypothetical protein	1.90269	1.04702	1.28694	1
1702	pgpB	uncharacterized phosphatase; possible PAP2 family protein	1.72803	1.82368	1.585	1
1703	SMU_1703c	conserved hypothetical protein	1.41233	1.78434	1.74596	1
1750	SMU_1750c	hypothetical protein	-1.14671	1.37275	1.22057
1760	SMU_1760c	conserved hypothetical protein	1.03546	2.02025	1.51259
1761	SMU_1761c	conserved hypothetical protein	1.47722	1.7919	1.633
1762	SMU_1762c	conserved hypothetical protein	1.4302	1.87675	1.87407
1763	SMU_1763c	conserved hypothetical protein	1.47077	1.94056	1.88055	1
1764	SMU_1764c	conserved hypothetical protein	1.22301	1.89957	2.09348
1813	SMU_1813	hypothetical protein, probable transposase fragment	2.281	1.2406	1.79215
1814	scnK	histidine kinase, ScnK homolog	2.50541	1.36821	1.57715	1
1815	scnR	response regulator, ScnR homolog	2.2597	1.36685	1.71631	1
1849	comEB	deoxycytidylate deaminase; late competence protein	2.14765	1.10992	1.32479
1850	pepP	aminopeptidase P (XAA-Pro aminopeptidase)	1.78335	1.15777	1.45499
1851	uvrA	excinuclease ABC subunit A	1.34314	1.02571	1.70373
1865	mutY	A/G-specific adenine glycosylase	2.41177	1.24292	1.65721	1
1867	adhB	alcohol dehydrogenase	1.74764	2.1195	1.84936
1869	trxA	thioredoxin	1.62753	2.28445	2.24822
1916	comD	histidine kinase	2.94935	1.0057	1.2415	1
1988	SMU_1988c	probable DNA binding protein	2.80284	1.42714	2.19014	1
2027	lexA	transcriptional regulator/repressor	3.02775	3.08109	1.28896
2036	pepO	endopeptidase O	1.60811	1.18263	1.42192
						Sum
						40

### Sheet: Shared by Fru&MG
Genes differentially expressed both in treatments of fructose and methylglyoxal.
SMU Number	Gene Name	Gene Function	Log2(MG/Glc)	Log2(Fru/Glc)	Log2(H2O2/BHI)
130	adhD	dihydrolipoamide dehydrogenase	3.2974	1.2719	1.95784
131	lplA	lipoate-protein ligase	3.43219	1.39313	1.88097
182	sloA	ABC transporter, ATP-binding protein, iron and/or manganese	-1.86732	-2.88691	-1.01049
248	SMU_248	ABC transporter permease	2.55793	1.21804	1.81608
249	nifS	class-V aminotransferase, NifS protein homolog,	2.83598	1.30578	1.80084
250	nifU	nitrogen fixation-like protein, NifU	2.90724	1.00917	1.90032
251	SMU_251	ABC transporter permease	2.76406	1.08386	1.6986
273	rmpD	hexulose-6-phosphate synthase	2.30423	1.11017	1.00511
274	rmpE	hexulose-6-phosphate isomerase	2.47778	1.17305	1.1582
275	rmpF	L-ribulose 5-phosphate 4-epimerase	2.58669	1.66424	1.11429
463	trxB	thioredoxin reductase (NADPH)	1.90048	1.31422	1.752
503	SMU_503c	hypothetical protein	-1.86073	-1.68616	-1.10588
540	dpr	peroxide resistance protein / iron binding protein	2.9589	1.86905	1.98995
562	clpE	ATP-dependent protease ClpE	2.85844	1.43738	1.41576
593	perR	ferric uptake regulator protein FurR	1.05853	1.07664	1.0313
629	sodA	superoxide dismutase	3.0004	2.89304	2.22195
666	argD	N-acetylornithine aminotransferase	2.94626	1.53951	1.08932
667	nrdB	ribonucleotide reductase, small subunit	3.50632	1.30676	1.54371
668	nrdA	ribonucleotide reductase, large subunit	3.06948	1.09253	1.37222
676	gapN	NADP-dependent non-phosphorylating glyceraldehyde-3-phosphate dehydrogenase	1.21626	1.19911	1.39923
764	ahpC	alkyl hydroperoxide reductase, subunit C	3.76308	2.18225	2.32746
765	ahpF	alkyl hydroperoxide reductase, subunit F	4.21879	2.29856	2.23902
838	gor	glutathione reductase	3.43725	1.5052	2.14088
876	msmR	MSM operon regulatory protein	-1.9285	-1.25896	-1.28068
877	agaL	alpha-galactosidase (melibiase)	-1.45775	-1.73392	-1.35721
924	tpx	thiol peroxidase	3.01322	2.479	2.71591
925	cipI	bacteriocin immunity protein	2.91875	1.14986	1.78629
956	clpL	ATP-dependent Clp protease, ATP-binding subunit	1.76811	1.1278	1.11132
991	SMU_991	conserved hypothetical protein (similar to ribonucleotide reductase alpha subunit)	1.6185	1.25867	1.92582
1073	fhs	formate--tetrahydrofolate ligase	1.65996	-1.50716	1.42065
1117	naoX	H2O-forming NADH Oxidase	1.8084	1.42068	1.93624
1124	pdp	pyrimidine-nucleoside phosphorylase	-2.38926	-1.92537	-1.41976
1125	SMU_1125c	conserved hypothetical protein	-2.89624	-1.87803	-1.47385
1296	gst	glutathione S-transferase	2.69844	2.42996	1.78982
1297	SMU_1297	conserved hypothetical protein, DHH family	1.92494	1.22378	1.96412
1396	gbpC	glucan-binding protein C	2.38753	1.3223	1.27776
1563	pacL	cation-transporting P-ATPase	1.88551	1.38748	1.1195
1649	exoA	exodeoxyribonuclease III/ Smx nuclease	1.67946	1.18962	1.93274
1700	cidB	LrgB-like protein; possible murein hydrolase regulator	1.93209	1.39249	1.3101
1701	cidA	conserved hypothetical protein	1.90269	1.04702	1.28694
1702	pgpB	uncharacterized phosphatase; possible PAP2 family protein	1.72803	1.82368	1.585
1703	SMU_1703c	conserved hypothetical protein	1.41233	1.78434	1.74596
1750	SMU_1750c	hypothetical protein	-1.14671	1.37275	1.22057
1760	SMU_1760c	conserved hypothetical protein	1.03546	2.02025	1.51259
1761	SMU_1761c	conserved hypothetical protein	1.47722	1.7919	1.633
1762	SMU_1762c	conserved hypothetical protein	1.4302	1.87675	1.87407
1763	SMU_1763c	conserved hypothetical protein	1.47077	1.94056	1.88055
1764	SMU_1764c	conserved hypothetical protein	1.22301	1.89957	2.09348
1813	SMU_1813	hypothetical protein, probable transposase fragment	2.281	1.2406	1.79215
1814	scnK	histidine kinase, ScnK homolog	2.50541	1.36821	1.57715
1815	scnR	response regulator, ScnR homolog	2.2597	1.36685	1.71631
1849	comEB	deoxycytidylate deaminase; late competence protein	2.14765	1.10992	1.32479
1850	pepP	aminopeptidase P (XAA-Pro aminopeptidase)	1.78335	1.15777	1.45499
1851	uvrA	excinuclease ABC subunit A	1.34314	1.02571	1.70373
1865	mutY	A/G-specific adenine glycosylase	2.41177	1.24292	1.65721
1867	adhB	alcohol dehydrogenase	1.74764	2.1195	1.84936
1869	trxA	thioredoxin	1.62753	2.28445	2.24822
1916	comD	histidine kinase	2.94935	1.0057	1.2415
1988	SMU_1988c	probable DNA binding protein	2.80284	1.42714	2.19014
2027	lexA	transcriptional regulator/repressor	3.02775	3.08109	1.28896
2036	pepO	endopeptidase O	1.60811	1.18263	1.42192
20	mreC	cell shape-determining protein MreC	-2.18542	-1.36271
21	mreD	cell shape-determining protein MreD	-1.94723	-2.02037
31	SMU_31	conserved hypothetical protein	1.27797	-1.2571
42	SMU_42	conserved hypothetical protein	-1.55387	-1.15127
118	SMU_118c	esterase	1.09232	1.60557
119	adh	alcohol dehydrogenase class III	1.02296	1.74469
121	dinF	MATE efflux family , DinF	-1.79839	-1.24694
169	rplM	50S ribosomal protein L13	-1.22231	-1.18453
261	aguR	transcriptional regulator	1.42312	1.64502
262	argF	ornithine carbamoyltransferase	1.47646	2.21098
263	aguD	amino acid permease /putrescine antiporter	1.49286	2.12949
267	gshAB	glutamate--cysteine ligase (gamma ECS)	1.13725	1.29282
272	ptxA	L-ascorbate-specific PTS enzyme IIA component	2.12739	1.03561	0.89562
294	SMU_294	conserved hypothetical protein	-2.71441	-2.37623	-0.892744
295	SMU_295	hypothetical protein	-2.5835	-2.683
296	SMU_296	conserved hypothetical protein	-2.30784	-2.03555
298	SMU_298	conserved hypothetical protein	1.01304	1.41468
501	SMU_501	hypothetical protein	-1.02252	-1.36625	-0.701283
529	SMU_529	hypothetical protein	1.72627	3.54413
531	pheA	chorismate mutase; possible prephenate dehydrogenase	-1.96179	-1.15651
571	SMU_571	hypothetical protein	-1.17401	-1.3149
574	lrgB	effector of murein hydrolase	-2.42014	-2.4577
575	lrgA	murein hydrolase regulator	-2.67943	-3.00108
576	lytT	response regulator	-1.55254	-1.58378
577	lytS	sensor histidine kinase	-2.25578	-1.51464
610	spaP	cell surface antigen	2.25084	1.39848	0.986608
642	SMU_642	hypothetical protein	1.16958	1.44688
643	yeeB	acetyl esterase/ sugar hydrolase	1.23832	1.33228
644	coiA	competence protein CoiA	1.31533	1.46974
651	SMU_651c	ABC transporter, periplasmic substrate-binding protein	1.03753	-2.36629	-0.931795
653	tauC	ABC transporter, permease protein (possible taurine transport system permease)	1.03999	-2.10061	-0.916598
654	SMU_654	ABC transporter, ATP-binding protein	2.43509	1.81144
655	mutE	mutE like protein, possibly bacteriocin associated	2.03928	1.32508
656	SMU_656	ABC transporter, permease, possibly bacteriocin associated	2.63724	1.51228
657	mutG	ABC transporter, permease, possibly bacteriocin associated	2.44836	1.18285
663	argC	N-acetyl-gamma-glutamyl-phosphate reductase (N-acetyl-glutamate-gamma-semialdehyde dehydrogenase)	3.25372	2.40788
664	argJ	ornithine acetyltransferase / N-acetylglutamate synthase	3.25597	2.41597
665	argB	acetylglutamate kinase	3.31738	2.23967
677	rmeA	transcriptional regulator, MerR family	2.46534	1.01452
678	ycgG	oxidoreductase, aldo/keto reductase family	3.14674	1.21004
679	ycgG	oxidoreductase, aldo/keto reductase family	3.24601	1.49317
680	SMU_680	carboxymuconolactone decarboxylase family protein	3.20127	1.21889
681	SMU_681	conserved hypothetical protein	3.14412	1.14131
721	SMU_721	conserved hypothetical protein	-1.05366	-1.08495
732	SMU_732	conserved hypothetical protein	-1.12582	-1.12426
734	SMU_734	conserved hypothetical protein (probable membrane protein)	-1.39425	-1.25546
737	SMU_737	conserved hypothetical protein (possible alpha / beta superfamily hydrolase)	1.358	1.45192
738	SMU_738	hypothetical protein	1.69873	1.53895
739	SMU_739c	hypothetical protein	1.52296	1.51061
753	SMU_753	conserved hypothetical protein	-1.45343	1.28303
811	SMU_811	hypothetical protein	1.0477	1.03371
915	SMU_915c	conserved hypothetical protein	1.07581	-2.95806
916	SMU_916c	conserved hypothetical protein	1.00789	-2.81796	-0.99675
957	rplJ	50S ribosomal protein L10	-1.79453	-1.8928
960	rpl	50S ribosomal protein L7/L12	-1.33095	-1.76724
980	bglP	beta-glucoside-specific EII permease	-1.47084	-2.06282
1001	dprA	DNA processing protein, Smf family	1.10897	-1.03103
1024	SMU_1024c	transposase fragment	-1.35388	-1.8291
1046	relQ	GTP pyrophosphokinase	-1.07646	1.02589
1047	SMU_1047c	hypothetical protein	-1.10679	1.28356
1062	busAB	glycine-betaine binding ABC transporter permease	1.08918	1.56734	0.660447
1077	pgmA	phosphoglucomutase	-1.79751	-1.17691
1116	SMU_1116c	hypothetical protein	2.18629	1.47205
1119	rnsC	ribonucleoside ABC transporter permease	-1.27804	-1.62046
1120	rnsA	ribonucleoside ABC transporter, ATP-binding protein	-1.89517	-1.70818
1123	deoC	deoxyribose-phosphate aldolase	-1.74529	-1.03412
1180	phnA	alkylphosphonate uptake protein	-1.29519	-1.05054	-0.88785
1348	mubX	ABC transporter ATP-binding Protein	-1.51955	-1.19934
1366	SMU_1366c	ABC transporter ATP-binding Protein	-1.92216	-1.4504
1402	SMU_1402c	conserved hypothetical protein	-1.27539	-2.55957
1403	SMU_1403c	conserved hypothetical protein	-1.4917	-2.32298
1404	SMU_1404c	conserved hypothetical protein	-1.29811	-2.23721
1405	SMU_1405c	conserved hypothetical protein	-1.4936	-2.30684
1406	SMU_1406c	conserved hypothetical protein (possible oxidoreductase)	-1.52101	-1.15277
1438	prtB	conserved hypothetical protein; possible protease	-1.20935	1.13137	-0.940917
1473	SMU_1473c	oxidoreductase, short chain dehydrogenase/reductase family	1.20928	1.04884	0.845389
1474	rnz	ribonuclease Z	1.18626	1.33212
1510	pheT	phenylalanyl-tRNA synthetase, beta subunit	-1.04297	-2.0301
1511	SMU_1511c	acetyltransferase; possible transcriptional repressor	-1.3375	-1.60638
1512	pheS	phenylalanyl-tRNA synthetase, alpha subunit	-1.9135	-1.83508	-0.684196
1561	trkB	potassium uptake protein B	2.20208	1.64336	0.715323
1562	trkA	potassium uptake protein A	2.32335	1.52638	0.871376
1568	malE	maltose / maltodextrin-binding protein	-1.54588	-2.31865
1596	celD	PTS system, cellobiose-specific IIC component	-1.59187	-2.91946
1597	celX	conserved hypothetical protein	-2.20765	-3.06273
1598	celC	PTS system IIA component, required for cellobiose uptake and metabolism	-2.42523	-3.0026
1599	celR	transcriptional regulator, required for cellobiose uptake and metabolism	-2.79841	-3.61822
1600	celB	PTS system IIB component, required for cellobiose uptake and metabolism	-3.14948	-2.5857
1602	frp	NAD(P)H-flavin oxidoreductase	1.78205	1.19204
1603	lguL	lactoylglutathione lyase	2.14413	1.77542
1657	glnK	nitrogen regulatory protein PII	1.38983	1.68207
1707	trmH	spoU-related rRNA/tRNA methylase	-1.35639	-1.03259
1725	SMU_1725	acylphosphatase	-1.03667	1.26984	-0.860971
1745	SMU_1745c	transcriptional regulator, MarR family	-1.10514	-1.06268
1752	SMU_1752c	hypothetical protein	-1.01433	1.93008	0.98804
1841	scrA	PTS system, sucrose-specific IIABC component	-1.98387	-2.12725
1844	scrR	sucrose operon repressor	-1.06509	-1.23589
1877	manL	mannose PTS system component IIAB	-2.49654	-2.79236
1878	manM	mannose PTS system component IIC	-1.76265	-2.34436
1879	manN	mannose PTS system component IID	-1.24323	-2.24559
1895	SMU_1895c	hypothetical protein	1.40878	1.92872
1905	bsmL	hypothetical protein	-1.17467	-1.24039
1906	bsmB	bacteriocin-related protein	-1.1774	-1.26673
1909	SMU_1909c	putative mutacin immunity protein	-1.13441	-1.80314
1910	SMU_1910c	hypothetical protein	-1.13506	-1.8497
1945	SMU_1945	conserved hypothetical protein	1.23595	1.60757
1980	SMU_1980c	conserved hypothetical protein	3.13703	2.28896
1981	comGF	competence protein G	3.41697	2.29366
1982	SMU_1982c	conserved hypothetical protein	2.76564	1.95907
1984	comYC	competence protein ComYC	2.50434	1.25935
2005	adk	adenylate kinase (ATP-AMP transphosphorylase) (superoxide-inducible protein 16)	-1.29453	-1.28258
2073	SMU_2073c	conserved hypothetical protein	3.59067	-1.08682
2074	nrdD	anaerobic ribonucleoside-triphosphate reductase	3.5208	-1.40194
2127	gabD	succinic semialdehyde dehydrogenase (NAD-dependent aldehyde dehydrogenase)	-1.67049	-1.3564
2147	SMU_2147c	conserved hypothetical protein	1.00082	1.90066

### Sheet: Shared by Glc&MG
Genes differentially expressed both in treatments of glucose and methylglyoxal.
SMU Number	Gene Name	Gene Function	Log2(MG/Glc)	Log2(Glc50/Glc)	Log2(H2O2/BHI)
924	tpx	thiol peroxidase	3.0119	1.06222	2.71591
929	SMU_929c	conserved hypothetical protein	1.47296	-2.33139	2.24907
1869	trxA	thioredoxin	1.62616	1.34469	2.24822
629	sodA	superoxide dismutase	2.99907	1.02236	2.22195
838	gor	glutathione reductase	3.43591	1.17462	2.14088
1649	exoA	exodeoxyribonuclease III/ Smx nuclease	1.67814	1.09791	1.93274
1867	adhB	alcohol dehydrogenase	1.74631	1.96605	1.84936
248	SMU_248	ABC transporter permease	2.55658	1.09256	1.81608
1296	gst	glutathione S-transferase	2.69711	1.45565	1.78982
2036	pepO	endopeptidase O	1.60676	1.06584	1.42192
2027	lexA	transcriptional regulator/repressor	3.02645	1.09288	1.28896
1396	gbpC	glucan-binding protein C	2.38628	1.2728	1.27776
424	copY	negative transcriptional regulator, CopY	3.82254	1.22635	1.23609
921	rcrR	transcriptional regulator	1.34622	-1.31077	1.21157
274	rmpE	hexulose-6-phosphate isomerase	2.47642	1.00568	1.1582
1563	pacL	cation-transporting P-ATPase	1.88416	1.55856	1.1195
1287	pmrA	transcriptional regulator	-1.02891	-1.47786	1.1169
275	rmpF	L-ribulose 5-phosphate 4-epimerase	2.58531	1.06281	1.11429
666	argD	N-acetylornithine aminotransferase	2.94488	1.77697	1.08932
1235	thdF	thiophene and furan oxidation protein; tRNA modification GTPase	1.09196	1.20182	1.05958
1395	SMU_1395c	hypothetical protein	2.4346	-1.25425	1.03771
272	ptxA	L-ascorbate-specific PTS enzyme IIA component	2.12605	1.03393	0.89562
182	sloA	ABC transporter, ATP-binding protein, iron and/or manganese	-1.86893	-1.50565	-1.01049
503	SMU_503c	hypothetical protein	-1.86231	-1.58106	-1.10588
670	citB	aconitate hydratase; aconitase A	-1.17439	1.11084	-1.21229
18	SMU_18	hypothetical protein	-1.02433	-2.89533	0
20	mreC	cell shape-determining protein MreC	-2.18678	-1.45256	0
31	SMU_31	conserved hypothetical protein	1.27657	-1.7232	0
42	SMU_42	conserved hypothetical protein	-1.55525	-1.26837	0
45	SMU_45	hypothetical protein	1.18052	-1.52533	0
46	SMU_46	hypothetical protein	1.1578	-1.43576	0
47	SMU_47	hypothetical protein	1.02327	-1.28644	0
58	SMU_58	hypothetical protein	1.21532	-1.80516	0
118	SMU_118c	esterase	1.09096	1.44856	0
119	adh	alcohol dehydrogenase class III	1.02156	1.75648	0
148	adhE	alcohol-acetaldehyde dehydrogenase	-1.10966	1.2625	0
179	SMU_179	conserved hypothetical protein (possible oxidoreductase)	-1.96525	1.00269	0
180	SMU_180	oxidoreductase, possible fumarate reductase	-1.4283	1.05489	0
189	SMU_189	hypothetical protein	-3.22087	-2.58925	0
191	SMU_191c	phage-related integrase	-1.79681	-1.59668	0
225	SMU_225c	hypothetical protein	-1.24676	-1.08893	0
262	argF	ornithine carbamoyltransferase	1.47503	1.16323	0
263	aguD	amino acid permease /putrescine antiporter	1.49146	1.40735	0
267	gshAB	glutamate--cysteine ligase (gamma ECS)	1.13585	1.00222	0
276	SMU_276c	hypothetical protein	2.37357	-2.61779	0
294	SMU_294	conserved hypothetical protein	-2.71574	-1.56766	0
295	SMU_295	hypothetical protein	-2.58484	-1.85675	0
296	SMU_296	conserved hypothetical protein	-2.30918	-1.18484	0
369	SMU_369c	conserved hypothetical protein	-1.14379	-1.03097	0
491	SMU_491	transcriptional regulator, DeoR family	1.03129	-1.01243	0
501	SMU_501	hypothetical protein	-1.02388	-1.70178	0
510	SMU_510c	deoxyribonuclease	-1.13171	-1.12864	0
529	SMU_529	hypothetical protein	1.72502	2.39302	0
531	pheA	chorismate mutase; possible prephenate dehydrogenase	-1.96311	-1.16609	0
574	lrgB	effector of murein hydrolase	-2.42185	-1.11336	0
575	lrgA	murein hydrolase regulator	-2.68113	-1.6294	0
602	SMU_602	sodium-dependent transporter	1.40581	1.00389	0
611	rheA	ATP-dependent RNA helicase/DEAD family	-1.50198	1.05345	0
651	SMU_651c	ABC transporter, periplasmic substrate-binding protein	1.03611	-2.77766	0
653	tauC	ABC transporter, permease protein (possible taurine transport system permease)	1.03861	-3.05571	0
663	argC	N-acetyl-gamma-glutamyl-phosphate reductase (N-acetyl-glutamate-gamma-semialdehyde dehydrogenase)	3.25237	1.17421	0
664	argJ	ornithine acetyltransferase / N-acetylglutamate synthase	3.25451	1.94044	0
665	argB	acetylglutamate kinase	3.31598	1.68321	0
679	ycgG	oxidoreductase, aldo/keto reductase family	3.24461	1.12065	0
721	SMU_721	conserved hypothetical protein	-1.05506	-1.07074	0
738	SMU_738	hypothetical protein	1.69726	1.05264	0
739	SMU_739c	hypothetical protein	1.52156	1.39711	0
753	SMU_753	conserved hypothetical protein	-1.45481	1.97597	0
766	SMU_766	transposase	1.92032	-5.57503	0
767	SMU_767	transposase	1.60415	-1.55552	0
807	SMU_807	conserved hypothetical protein (possible membrane protein)	-1.05565	1.08889	0
812	SMU_812	hypothetical protein	1.24331	-1.1892	0
915	SMU_915c	conserved hypothetical protein	1.07422	-1.61672	0
993	ylqL	GTP-binding protein	1.69252	1.04105	0
1024	SMU_1024c	transposase fragment	-1.35523	-2.07642	0
1097	SMU_1097c	transcriptional regulator	1.36563	-1.41576	0
1157	SMU_1157c	conserved hypothetical protein	1.25907	-1.62746	0
1160	SMU_1160c	hypothetical protein	1.03299	-1.38032	0
1180	phnA	alkylphosphonate uptake protein	-1.29654	-1.29075	0
1345	mubE	peptide synthetase similar to mycA	-1.06634	-1.4312	0
1346	mubT	thioesterase II-like protein	-1.35624	-1.30441	0
1347	mubY	Permease-ABC-type antimicrobial peptide transport system, Permease component	-1.75434	-2.12427	0
1348	mubX	ABC transporter ATP-binding Protein	-1.52092	-2.37011	0
1366	SMU_1366c	ABC transporter ATP-binding Protein	-1.92346	-5.83519	0
1402	SMU_1402c	conserved hypothetical protein	-1.27676	-1.95074	0
1404	SMU_1404c	conserved hypothetical protein	-1.29949	-1.21833	0
1405	SMU_1405c	conserved hypothetical protein	-1.49503	-1.73624	0
1419	acrR2	transcriptional regulator	-1.02435	-1.27716	0
1511	SMU_1511c	acetyltransferase; possible transcriptional repressor	-1.33887	-1.04553	0
1554	SMU_1554c	conserved hypothetical protein	-1.40306	-1.16058	0
1560	SMU_1560	conserved hypothetical protein	1.42594	1.0307	0
1575	SMU_1575c	hypothetical protein	1.45428	-2.29421	0
1596	celD	PTS system, cellobiose-specific IIC component	-1.59359	-1.01544	0
1597	celX	conserved hypothetical protein	-2.20893	-2.5246	0
1598	celC	PTS system IIA component, required for cellobiose uptake and metabolism	-2.42667	-1.11022	0
1599	celR	transcriptional regulator, required for cellobiose uptake and metabolism	-2.79982	-1.70697	0
1600	celB	PTS system IIB component, required for cellobiose uptake and metabolism	-3.15104	-1.1803	0
1602	frp	NAD(P)H-flavin oxidoreductase	1.78069	1.15592	0
1603	lguL	lactoylglutathione lyase	2.14275	1.70458	0
1707	trmH	spoU-related rRNA/tRNA methylase	-1.35781	-1.26663	0
1725	SMU_1725	acylphosphatase	-1.03819	1.11233	0
1872	SMU_1872c	Streptococcus-specific protein	-1.19324	-1.16363	0
1889	SMU_1889c	hypothetical protein (possible relation to bacteriocin BlpU)	1.31494	2.11303	0
1895	SMU_1895c	hypothetical protein	1.40734	1.72634	0
1905	bsmL	hypothetical protein	-1.17596	-1.49118	0
1906	bsmB	bacteriocin-related protein	-1.17872	-1.40956	0
1909	SMU_1909c	putative mutacin immunity protein	-1.13575	-2.14235	0
1910	SMU_1910c	hypothetical protein	-1.13637	-2.71266	0
1980	SMU_1980c	conserved hypothetical protein	3.13562	1.08381	0
1997	comX	competence-specific sigma factor	-1.56817	-1.46214	0
2033	SMU_2033c	conserved hypothetical protein	-1.57332	-1.27292	0
2073	SMU_2073c	conserved hypothetical protein	3.58927	-1.61431	0
2076	SMU_2076c	hypothetical protein	1.15987	-1.18736	0
2161	SMU_2161c	conserved hypothetical protein	-1.1739	-1.47618	0
2162	SMU_2162c	conserved hypothetical protein	-1.18218	-1.20966	0
2003a	rl36	50S ribosomal protein L36	-1.04836	-1.21928	0
