## Supplementary material for "FRUCTOSE ACTIVATES A STRESS RESPONSE SHARED BY METHYLGLYOXAL AND HYDROGEN PEROXIDE IN *STREPTOCOCCUS MUTANS*": Table S4

### Sheet: Shared by MG&H2O2
Differentially expressed genes being shared by treatments with methylglyoxal and hydrogen peroxide.
SMU Number	Gene Name	Gene Function
61	comR	transcriptional regulator, Cro/CI family
124	ykoM	transcriptional regulator, MarR family
125	SMU_125	conserved hypothetical protein
127	adhA	acetoin dehydrogenase (TPP-dependent) E1 component alpha subunit
128	adhB	acetoin dehydrogenase (TPP-dependent) E1 component beta subunit
129	adhC	dihydrolipoamide S-acetyltransferase
130	adhD	dihydrolipoamide dehydrogenase
131	lplA	lipoate-protein ligase
132	hipO	amino acid amidohydrolase (hippurate amidohydrolase)
143	def	polypeptide deformylase (PDF)
144	SMU_144c	possible transcriptional regulator
182	sloA	ABC transporter, ATP-binding protein, iron and/or manganese
187	dusA	probable tRNA-dihydrouridine synthase
247	yurY	ABC transporter, ATP-binding protein
248	SMU_248	ABC transporter permease
249	nifS	class-V aminotransferase, NifS protein homolog,
250	nifU	nitrogen fixation-like protein, NifU
251	SMU_251	ABC transporter permease
260	SMU_260	conserved hypothetical protein
271	ptxB	L-ascorbate-specific PTS enzyme IIB component
273	rmpD	hexulose-6-phosphate synthase
274	rmpE	hexulose-6-phosphate isomerase
275	rmpF	L-ribulose 5-phosphate 4-epimerase
424	copY	negative transcriptional regulator, CopY
426	copA	copper-transporting ATPase
427	copZ	copper chaperone
463	trxB	thioredoxin reductase (NADPH)
503	SMU_503c	hypothetical protein
524	SMU_524	ABC transporter ATP-binding / permease protein
525	SMU_525	ABC transporter ATP-binding / permease protein
540	dpr	peroxide resistance protein / iron binding protein
562	clpE	ATP-dependent protease ClpE
569	feoA	ferrous ion transport protein A
570	feoB	ferrous ion transport protein B
593	perR	ferric uptake regulator protein FurR
629	sodA	superoxide dismutase
666	argD	N-acetylornithine aminotransferase
667	nrdB	ribonucleotide reductase, small subunit; requires NADPH
668	nrdA	ribonucleotide reductase, large subunit
669	nrdH	glutaredoxin
670	citB	aconitate hydratase; aconitase A
676	gapN	NADP-dependent non-phosphorylating glyceraldehyde-3-phosphate dehydrogenase
688	SMU_688	conserved hypothetical protein
764	ahpC	alkyl hydroperoxide reductase, subunit C
765	ahpF	alkyl hydroperoxide reductase, subunit F
838	gor	glutathione reductase
842	thiI	thiamine biosynthesis protein
876	msmR	MSM operon regulatory protein
877	agaL	alpha-galactosidase (melibiase)
891	hsdM	type I restriction-modification system DNA methylase
911	SMU_911c	hypothetical protein
921	rcrR	transcriptional regulator
922	rcrP	ABC-type multidrug / protein/ lipid transport system, ATPase component
923	rcrQ	ABC-type multidrug/protein/lipid transport system,ATPase component
924	tpx	thiol peroxidase
925	cipI	bacteriocin immunity protein
929	SMU_929c	conserved hypothetical protein
956	clpL	ATP-dependent Clp protease, ATP-binding subunit
991	SMU_991	conserved hypothetical protein (similar to ribonucleotide reductase alpha subunit)
1071	SMU_1071c	conserved hypothetical protein
1073	fhs	formate--tetrahydrofolate ligase
1117	naoX	H2O-forming NADH Oxidase
1124	pdp	pyrimidine-nucleoside phosphorylase
1125	SMU_1125c	conserved hypothetical protein
1210	parE	DNA topoisomerase IV subunit B
1235	thdF	thiophene and furan oxidation protein; tRNA modification GTPase
1287	pmrA	transcriptional regulator
1296	gst	glutathione S-transferase
1297	SMU_1297	conserved hypothetical protein, DHH family
1395	SMU_1395c	hypothetical protein
1396	gbpC	glucan-binding protein C
1451	aldB	alpha-acetolactate decarboxylase
1452	alsS	alpha-acetolactate synthase
1563	pacL	cation-transporting P-ATPase
1566	malR	maltose operon transcriptional repressor
1649	exoA	exodeoxyribonuclease III/ Smx nuclease
1650	end3	endonuclease III (DNA repair)
1665	livF	branched chain amino acid ABC transporter, ATP-binding protein
1666	livG	branched chain amino acid ABC transporter, ATP-binding protein
1667	livM	branched chain amino acid ABC transporter, permease
1668	livH	branched chain amino acid ABC transporter, permease
1669	livK	branched-chain amino acid ABC transporter, substrate-binding protein
1692	pflA	pyruvate-formate lyase activating enzyme
1700	cidB	LrgB-like protein; possible murein hydrolase regulator
1701	cidA	conserved hypothetical protein
1702	pgpB	uncharacterized phosphatase; possible PAP2 family protein
1703	SMU_1703c	conserved hypothetical protein
1722	SMU_1722c	conserved hypothetical protein, membrane protein
1750	SMU_1750c	hypothetical protein
1760	SMU_1760c	conserved hypothetical protein
1761	SMU_1761c	conserved hypothetical protein
1762	SMU_1762c	conserved hypothetical protein
1763	SMU_1763c	conserved hypothetical protein
1764	SMU_1764c	conserved hypothetical protein
1787	SMU_1787c	preprotein translocase, YajC subunit
1788	bta	bacterocin transport accessory protein
1812	tpn	transposase, IS1193n-related
1813	SMU_1813	hypothetical protein, probable transposase fragment
1814	scnK	histidine kinase, ScnK homolog
1815	scnR	response regulator, ScnR homolog
1849	comEB	deoxycytidylate deaminase; late competence protein
1850	pepP	aminopeptidase P (XAA-Pro aminopeptidase)
1851	uvrA	excinuclease ABC subunit A
1865	mutY	A/G-specific adenine glycosylase
1867	adhB	alcohol dehydrogenase
1869	trxA	thioredoxin
1916	comD	histidine kinase
1917	comE	response regulator
1988	SMU_1988c	probable DNA binding protein
2027	lexA	transcriptional regulator/repressor
2036	pepO	endopeptidase O
2072	SMU_2072c	possible acetyltransferase, GNAT family
2102	hisS	histidine-tRNA synthetase
2142	rpiA	sugar-phosphate isomerase (ribose 5-phosphate isomerase)
2143	trmU	tRNA (5-methylaminomethyl-2-thiouridylate)-methyltransferase

### Sheet: Absent in H2O2
Genes differentially expressed due to treatment with methylglyoxal but not hydrogen peroxide.
SMU Number	Gene Name	Gene Function
16	SMU_16	amino acid permease
18	SMU_18	hypothetical protein
20	mreC	cell shape-determining protein MreC
21	mreD	cell shape-determining protein MreD
31	SMU_31	conserved hypothetical protein
32	purB	amidophosphoribosyltransferase
33	SMU_33	hypothetical protein
34	purM	phosphoribosylformylglycinamide cyclo-ligase (AIRS)
35	purN	phosphoribosylglycinamide formyltransferase
36	SMU_36	conserved hypothetical protein (eukaryotic-like)
42	SMU_42	conserved hypothetical protein
45	SMU_45	hypothetical protein
46	SMU_46	hypothetical protein
47	SMU_47	hypothetical protein
56	SMU_56	Streptococcus-specific protein
58	SMU_58	hypothetical protein
59	purB	adenylosuccinate lyase
80	hrcA	heat-inducible transcription repressor
81	grpE	co-chaperone protein GrpE
82	dnaK	chaperone protein, DnaK
84	truA	tRNA pseudouridine synthase A
85	thiD	phosphomethylpyrimidine kinase
86	SMU_86	conserved hypothetical protein
87	SMU_87	conserved hypothetical protein
88	SMU_88c	mechanosensitive ion channel protein
89	SMU_89c	nitrite transporter
92	SMU_92c	transposase fragment
93	SMU_93c	transposase fragment
94	tpn	transposase fragment
118	SMU_118c	esterase
119	adh	alcohol dehydrogenase class III
121	dinF	MATE efflux family , DinF
134	SMU_134	transcriptional regulator, TetR/AcrR family
135	mleR	transcriptional regulator, MleR-related / LysR-related
148	adhE	alcohol-acetaldehyde dehydrogenase
149	tpn	transposase fragment (IS605/IS200-like)
169	rplM	50S ribosomal protein L13
175	SMU_175	DDE_Tnp_1_assoc
176	SMU_176	hypothetical protein
179	SMU_179	conserved hypothetical protein (possible oxidoreductase)
180	SMU_180	oxidoreductase, possible fumarate reductase
181	mvaK	mevalonate kinase
189	SMU_189	hypothetical protein
191	SMU_191c	phage-related integrase
194	SMU_194c	conserved hypothetical protein, phage-related
195	SMU_195c	hypothetical protein
225	SMU_225c	hypothetical protein
226	tpn	transposase, IS1216, also reported on plasmid, truncated
227	SMU_227c	conserved hypothetical protein
237	drrB	ABC transporter multidrug permease protein
261	aguR	transcriptional regulator
262	argF	ornithine carbamoyltransferase
263	aguD	amino acid permease /putrescine antiporter
267	gshAB	glutamate--cysteine ligase (gamma ECS)
272	ptxA	L-ascorbate-specific PTS enzyme IIA component
276	SMU_276c	hypothetical protein
294	SMU_294	conserved hypothetical protein
295	SMU_295	hypothetical protein
296	SMU_296	conserved hypothetical protein
298	SMU_298	conserved hypothetical protein
351	SMU_351	conserved hypothetical protein, possible GTPase
352	rpe	ribulose-phosphate-3-epimerase
357	rpsL	30S ribosomal protein S12
369	SMU_369c	conserved hypothetical protein
381	comR	transcriptional regulator
382	SMU_382c	conserved hypothetical protein (possible oxidoreductase)
383	SMU_383c	undetermined reductase or epimerase
409	SMU_409	conserved hypothetical protein
417	SMU_417	conserved hypothetical protein
418	nusA	transcription termination-antitermination factor NusA; elongation factor
444	SMU_444	hypothetical protein
445	sygA	glycyl-tRNA synthetase alpha subunit
458	rheB	ATP-dependent RNA helicase; DEAD/DEAH family
474	luxS	S-ribosylhomocysteine lyase (S-ribosylhomocysteinase)
482	sunL	RNA-binding Sun protein; possible rRNA methylase
491	SMU_491	transcriptional regulator, DeoR family
500	yfiA	ribosome-associated protein
501	SMU_501	hypothetical protein
510	SMU_510c	deoxyribonuclease
515	mycA	67 kDa myosin-crossreactive antigen
529	SMU_529	hypothetical protein
531	pheA	chorismate mutase; possible prephenate dehydrogenase
532	trpE	anthranilate synthase, component I
561	mutT	mutator protein, Nudix hydrolase, MutT family
564	SMU_564	conserved hypothetical protein
565	SMU_565c	transposase Spn1
571	SMU_571	hypothetical protein
574	lrgB	effector of murein hydrolase
575	lrgA	murein hydrolase regulator
576	lytT	response regulator
577	lytS	sensor histidine kinase
596	pgmA	phosphoglycerate mutase
600	SMU_600c	conserved hypothetical protein
602	SMU_602	sodium-dependent transporter
610	spaP	cell surface antigen
611	rheA	ATP-dependent RNA helicase/DEAD family
625	comEA	competence protein
630	SMU_630	conserved hypothetical protein
642	SMU_642	hypothetical protein
643	yeeB	acetyl esterase/ sugar hydrolase
644	coiA	competence protein CoiA
651	SMU_651c	ABC transporter, periplasmic substrate-binding protein
653	tauC	ABC transporter, permease protein (possible taurine transport system permease)
654	SMU_654	ABC transporter, ATP-binding protein
655	mutE	mutE like protein, possibly bacteriocin associated
656	SMU_656	ABC transporter, permease, possibly bacteriocin associated
657	mutG	ABC transporter, permease, possibly bacteriocin associated
658	SMU_658	conserved hypothetical protein
661	SMU_661	transcriptional regulator
662	SMU_662	conserved hypothetical protein (possible membrane protein)
663	argC	N-acetyl-gamma-glutamyl-phosphate reductase (N-acetyl-glutamate-gamma-semialdehyde dehydrogenase)
664	argJ	ornithine acetyltransferase / N-acetylglutamate synthase
665	argB	acetylglutamate kinase
674	ptsH	phosphotransferase system phosphohistidine-containing protein
675	ptsI	phosphoenolpyruvate-protein phosphotransferase (enzyme I)
677	rmeA	transcriptional regulator, MerR family
678	ycgG	oxidoreductase, aldo/keto reductase family
679	ycgG	oxidoreductase, aldo/keto reductase family
680	SMU_680	carboxymuconolactone decarboxylase family protein
681	SMU_681	conserved hypothetical protein
697	infC	translation initiation factor IF-3
719	SMU_719c	conserved hypothetical protein
720	SMU_720	conserved hypothetical protein
721	SMU_721	conserved hypothetical protein
730	SMU_730	conserved hypothetical protein
732	SMU_732	conserved hypothetical protein
734	SMU_734	conserved hypothetical protein (probable membrane protein)
737	SMU_737	conserved hypothetical protein (possible alpha / beta superfamily hydrolase)
738	SMU_738	hypothetical protein
739	SMU_739c	hypothetical protein
751	SMU_751	conserved hypothetical protein (possible transcriptional regulator)
753	SMU_753	conserved hypothetical protein
766	SMU_766	transposase
767	SMU_767	transposase
775	SMU_775c	conserved hypothetical protein
807	SMU_807	conserved hypothetical protein (possible membrane protein)
811	SMU_811	hypothetical protein
812	SMU_812	hypothetical protein
813	yabB	hypothetical protein (possible transcriptional regulator)
820	SMU_820	conserved hypothetical protein
830	rgpFc	polysaccharide biosynthesis protein
839	folC	folyl-polyglutamate synthetase/ dihydrofolate synthase
856	pyrR	bifunctional protein: pyrimidine operon regulatory protein and uracil phosphoribosyltransferase
857	pyrP	xanthine/uracil permease
858	pyrB	aspartate transcarbamoylase
890	SMU_890	conserved hypothetical protein
895	SMU_895	conserved hypothetical protein
915	SMU_915c	conserved hypothetical protein
916	SMU_916c	conserved hypothetical protein
928	relS	sensor histidine kinase
946	pnuC	transporter for NMN
954	pdxK	pyridoxal kinase
955	SMU_955	conserved hypothetical protein
957	rplJ	50S ribosomal protein L10
960	rpl	50S ribosomal protein L7/L12
967	folC	bifunctional protein: folylpolyglutamate synthase/dihydrofolate synthase
980	bglP	beta-glucoside-specific EII permease
992	SMU_992	hypothetical protein
993	ylqL	GTP-binding protein
994	rnhB	ribonuclease HII
1001	dprA	DNA processing protein, Smf family
1024	SMU_1024c	transposase fragment
1037	phoR	histidine kinase
1038	ycbL	response regulator
1039	waaR	UDP-glucose:(glucosyl) LPS alpha1,2-glucosyltransferase
1040	ydfG	oxidoreductase, short-chain dehydrogenase/reductase
1043	pta	phosphate acetyltransferase
1046	relQ	GTP pyrophosphokinase
1047	SMU_1047c	hypothetical protein
1048	SMU_1048	conserved hypothetical protein
1062	busAB	glycine-betaine binding ABC transporter permease
1065	nagR	transcriptional regulator, GntR family
1072	bar	acyltransferase
1077	pgmA	phosphoglucomutase
1086	tdk2	thymidine kinase
1087	xylH	4-oxalocrotonate tautomerase
1088	apbE	thiamine biosynthesis lipoprotein
1089	SMU_1089	conserved hypothetical protein
1093	vex3	ABC transporter permease protein
1094	vex2	ABC transporter, ATP-binding protein
1095	atmE	proline/glycine betaine ABC permease and solute binding protein
1096	atmD	ABC transporter, ATP-binding protein
1097	SMU_1097c	transcriptional regulator
1102	ascB	6-phospho-beta-glucosidase, required for arbutin uptake and metabolism
1104	SMU_1104c	phosphoglycerate mutase-like protein
1105	SMU_1105c	phosphoglycerate mutase-like protein
1106	SMU_1106c	phosphoglycerate mutase-like protein
1116	SMU_1116c	hypothetical protein
1119	rnsC	ribonucleoside ABC transporter permease
1120	rnsA	ribonucleoside ABC transporter, ATP-binding protein
1123	deoC	deoxyribose-phosphate aldolase
1126	coaA	pantothenate kinase
1127	rpsT	30S ribosomal protein S20
1147	SMU_1147c	involved in competence
1148	lctF	ABC transporter, ATPase component
1153	SMU_1153c	conserved hypothetical protein
1157	SMU_1157c	conserved hypothetical protein
1158	SMU_1158c	conserved hypothetical protein
1159	SMU_1159c	hypothetical protein
1160	SMU_1160c	hypothetical protein
1175	dagA	sodium:alanine (or glycine) symporter
1178	msmK	amino acid ABC transporter, ATP-binding protein
1179	glnP	amino acid ABC transporter, permease
1180	phnA	alkylphosphonate uptake protein
1184	mtlR	transcriptional regulator
1185	mtlA	mannitol PTS EII
1189	SMU_1189c	conserved hypothetical protein
1190	pykF	pyruvate kinase
1193	yhcF	transcriptional regulator, GntR family
1197	SMU_1197	conserved hypothetical protein
1200	rpsA	30S ribosomal protein S1
1224	pyrZ	dihydroorotate dehydrogenase electron transfer subunit
1226	SMU_1226c	histidine protein kinase
1227	deoD	purine-nucleotide phosphorylase
1236	SMU_1236c	conserved hypothetical protein (possible dihydroorotase family)
1237	SMU_1237c	hypothetical protein
1273	hisC	histidinol-phosphate aminotransferase
1279	rodA	cell division protein; shape-determining protein
1286	yitG	multidrug resistance permease
1288	rplS	50S ribosomal protein L19
1329	paaB	transposase fragment
1330	tpn	transposase, IS1167, fragment
1331	tpn	transposase
1332	tpn	transposase
1345	mubE	peptide synthetase similar to mycA
1346	mubT	thioesterase II-like protein
1347	mubY	Permease-ABC-type antimicrobial peptide transport system, Permease component
1348	mubX	ABC transporter ATP-binding Protein
1366	SMU_1366c	ABC transporter ATP-binding Protein
1367	SMU_1367c	conserved hypothetical protein
1378	SMU_1378	hypothetical protein
1386	udk	uridine kinase
1392	SMU_1392c	conserved hypothetical protein; possible acetyltransferase
1393	SMU_1393c	conserved hypothetical protein
1398	irvR	repressor protein - phage associated
1402	SMU_1402c	conserved hypothetical protein
1403	SMU_1403c	conserved hypothetical protein
1404	SMU_1404c	conserved hypothetical protein
1405	SMU_1405c	conserved hypothetical protein
1406	SMU_1406c	conserved hypothetical protein (possible oxidoreductase)
1419	acrR2	transcriptional regulator
1429	murC	UDP-N-acetylmuramyl tripeptide synthetase
1438	prtB	conserved hypothetical protein; possible protease
1473	SMU_1473c	oxidoreductase, short chain dehydrogenase/reductase family
1474	rnz	ribonuclease Z
1486	SMU_1486c	histidinol phosphatase
1502	SMU_1502c	conserved hypothetical protein
1510	pheT	phenylalanyl-tRNA synthetase, beta subunit
1511	SMU_1511c	acetyltransferase; possible transcriptional repressor
1512	pheS	phenylalanyl-tRNA synthetase, alpha subunit
1514	rncS	ribonuclease III
1515	vicX	gtfB/C regulator, metallo-beta-lactamase superfamily
1516	vicK	two-component sensor histidine kinase
1545	SMU_1545c	conserved hypothetical protein
1554	SMU_1554c	conserved hypothetical protein
1560	SMU_1560	conserved hypothetical protein
1561	trkB	potassium uptake protein B
1562	trkA	potassium uptake protein A
1568	malE	maltose / maltodextrin-binding protein
1574	SMU_1574c	conserved hypothetical protein
1575	SMU_1575c	hypothetical protein
1576	SMU_1576c	hypothetical protein
1582	SMU_1582c	conserved hypothetical protein
1585	SMU_1585c	transcriptional regulator
1586	thrS	threonyl-tRNA synthetase
1587	SMU_1587c	hypothetical protein
1596	celD	PTS system, cellobiose-specific IIC component
1597	celX	conserved hypothetical protein
1598	celC	PTS system IIA component, required for cellobiose uptake and metabolism
1599	celR	transcriptional regulator, required for cellobiose uptake and metabolism
1600	celB	PTS system IIB component, required for cellobiose uptake and metabolism
1602	frp	NAD(P)H-flavin oxidoreductase
1603	lguL	lactoylglutathione lyase
1620	phoH	phosphate starvation-induced protein
1627	rplK	50S ribosomal protein L11
1644	SMU_1644c	conserved hypothetical protein
1656	serC	phosphoserine aminotransferase
1657	glnK	nitrogen regulatory protein PII
1664	acoB	acetoin utilization protein, acetoin dehydrogenase
1695	SMU_1695	ABC transporter, ATP-binding protein; possible molybdenum transport system
1707	trmH	spoU-related rRNA/tRNA methylase
1710	SMU_1710c	conserved hypothetical protein
1711	rluB	ribosomal large subunit pseudouridine synthase B
1712	scpB	segregation and condensation protein B
1713	scpA	segregation and condensation protein A
1714	xerD	tyrosine recombinase
1715	SMU_1715c	CBS domain protein
1716	SMU_1716c	possible phosphoesterase
1724	cspR	rRNA methyltransferase
1725	SMU_1725	acylphosphatase
1745	SMU_1745c	transcriptional regulator, MarR family
1752	SMU_1752c	hypothetical protein
1808	SMU_1808c	integrase fragment
1809	scnG	cdd2-related, bacteriocin related ABC element
1811	scnF	cdd4-like bacteriocin component, ScnF homolog
1822	aspS	aspartyl-tRNA synthetase
1828	uspA	universal stress protein family
1841	scrA	PTS system, sucrose-specific IIABC component
1843	scrB	sucrose-6-phosphate hydrolase
1844	scrR	sucrose operon repressor
1852	SMU_1852	cation transporter, CorA family
1860	rpsF	30S ribosomal protein S6
1862	SMU_1862	hypothetical protein
1872	SMU_1872c	Streptococcus-specific protein
1877	manL	mannose PTS system component IIAB
1878	manM	mannose PTS system component IIC
1879	manN	mannose PTS system component IID
1881	comA	competence factor transporting ATP-binding / permease protein
1882	SMU_1882c	double-glycine-containing peptide
1888	tpn	transposase fragment
1889	SMU_1889c	hypothetical protein (possible relation to bacteriocin BlpU)
1891	SMU_1891c	hypothetical protein
1892	SMU_1892c	hypothetical protein
1895	SMU_1895c	hypothetical protein
1905	bsmL	hypothetical protein
1906	bsmB	bacteriocin-related protein
1909	SMU_1909c	putative mutacin immunity protein
1910	SMU_1910c	hypothetical protein
1915	comC	S. mutans specific competence stimulating peptide, precursor
1918	dedA	membrane-associated protein DedA
1945	SMU_1945	conserved hypothetical protein
1949	pbp2a	penicillin-binding protein 2a
1950	rluD	ribosomal large subunit pseudouridine synthase D
1970	pheT	phenylalanyl-tRNA synthetase beta subunit
1980	SMU_1980c	conserved hypothetical protein
1981	comGF	competence protein G
1982	SMU_1982c	conserved hypothetical protein
1983	comYD	competence protein ComYD
1984	comYC	competence protein ComYC
1985	comYB	competence protein; general (type II) secretory pathway protein
1987	omYA	late competence protein; type II secretion system protein E
1997	comX	competence-specific sigma factor
2000	rplQ	50S ribosomal protein L17
2001	rpoA	DNA-directed RNA polymerase, alpha subunit
2002	rpsK	30S ribosomal protein S11
2003	rpsM	30S ribosomal protein S13, N-terminal fragment
2003	rl36	50S ribosomal protein L36
2005	adk	adenylate kinase (ATP-AMP transphosphorylase) (superoxide-inducible protein 16)
2029	clpC	ATP-dependent Clp protease, ATP-binding subunit (Class III stress response-related ATPase)
2033	SMU_2033c	conserved hypothetical protein
2035	mccF	possible bacteriocin self-immunity protein
2042	dexA	dextranase ( 1,6-alpha-glucanhydrolase )
2055	SMU_2055	acetyltransferase
2069	SMU_2069	conserved hypothetical protein (probable integral membrane protein)
2070	SMU_2070	conserved hypothetical protein
2071	nrdG	anaerobic ribonucleoside-triphosphate reductase activating protein (NrdD activating enzyme, generating glycyl radical)
2073	SMU_2073c	conserved hypothetical protein
2074	nrdD	anaerobic ribonucleoside-triphosphate reductase
2076	SMU_2076c	hypothetical protein
2097	ahrC	arginine transcriptional repressor (arginine hydroxymate resistance protein)
2104	rl32	50S ribosomal protein L32
2106	SMU_2106c	hypothetical protein
2107	SMU_2107c	hypothetical protein
2108	mepR	transcriptional regulator, MepR protein (possible regulator of MepA)
2109	mepA	possible multiple drug efflux pump MepA
2127	gabD	succinic semialdehyde dehydrogenase (NAD-dependent aldehyde dehydrogenase)
2147	SMU_2147c	conserved hypothetical protein
2161	SMU_2161c	conserved hypothetical protein
2162	SMU_2162c	conserved hypothetical protein

### Sheet: Absent in MG
Genes differentially expressed due to treatment with hydrogen peroxide but not methylglyoxal.
SMU Number	Gene Name	Gene Function
43	SMU_43	conserved hypothetical protein (possible site-specific DNA-methyltransferase/restriction modification enzyme)
44	SMU_44	conserved hypothetical protein
150	nlmA	non-lantibiotic mutacin IV A
151	nlmB	non-lantibiotic mutacin IV B
152	SMU_152	immunity protein for NlmAB
153	SMU_153	hypothetical protein
184	fimA	ABC transporter element, iron predicted binding protein
185	SMU_185	hypothetical protein
186	sloR	metal-dependent transcriptional regulator (probable DtxR homolog)
188	hslO	Hsp33-like chaperonin
234	ilvA	threonine dehydratase
277	SMU_277	hypothetical protein
278	SMU_278	hypothetical protein
279	SMU_279	hypothetical protein
281	SMU_281	hypothetical protein
283	SMU_283	hypothetical protein
284	nlmT	transport and processing of non-lantibiotic mutacins
285	nlmE	transport and processing of non-lantibiotic mutacins
328	SMU_328	conserved hypothetical protein; possible carbonic anhydrase
329	SMU_329	conserved hypothetical protein
348	pht	histidine triad (HIT) hydrolase
349	ksgA	dimethyladenosine transferase
350	SMU_350	hypothetical protein
438	SMU_438c	(R)-2-hydroxyglutaryl-CoA dehydratase activator-related protein
478	kguA	guanylate kinase
479	rpoZ	DNA-directed RNA polymerase, omega subunit
486	liaS	two-component sensor histidine kinase
487	liaR	two-component response regulator
502	SMU_502	conserved hypothetical protein
594	SMU_594	hypothetical protein
609	bsp	cell wall protein precursor
634	queA	S-adenosylmethionine--tRNA ribosyltransferase-isomerase (queuosine (Q) biosynthesis protein)
671	citZ	citrate synthase
707	SMU_707c	endolysin
747	SMU_747c	conserved hypothetical protein, permease-like
748	SMU_748	hypothetical protein
817	glnH	amino acid ABC transporter, substrate-binding protein
819	mscL	large conductance mechanosensitive channel
841	SMU_841	aminotransferase, class V; possible cysteine desulphurase
878	msmE	ABC transporter, sugar-binding protein
917	ygcM	6-pyruvoyl tetrahydropterin synthase, PTPS
1208	SMU_1208c	hypothetical protein
1209	SMU_1209c	hypothetical protein
1307	SMU_1307c	conserved hypothetical protein
1317	SMU_1317c	hypothetical protein
1368	SMU_1368	hypothetical protein
1394	lepA	GTP-binding protein LepA
1412	yhcA	ABC transporter, ATP-binding and permease fusion protein
1476	hflX	GTP-binding protein
1509	rggD	transcriptional regulator
1519	glnQ	glutamine ABC transport, ATP-binding protein
1520	glnH	amino acid ABC transporter, substrate-binding protein
1523	endA	competence associated membrane nuclease (DNA-entry nuclease)
1524	epuA	conserved hypothetical protein
1525	murA	UDP-N-acetylglucosamine 1-carboxyvinyltransferase
1572	murZ	UDP-N-acetylglucosamine 1-carboxyvinyltransferase
1593	SMU_1593c	conserved hypothetical protein (possible CDP-diglyceride synthetase)
1629	SMU_1629c	cell division protein
1641	SMU_1641c	conserved hypothetical protein
1645	tehB	tellurite resistance protein
1753	SMU_1753c	conserved hypothetical protein
1754	SMU_1754c	conserved hypothetical protein
1755	SMU_1755c	conserved hypothetical protein
1757	SMU_1757c	conserved hypothetical protein
1758	SMU_1758c	conserved hypothetical protein
1955	groES	co-chaperonin 10kDa
1963	levQ	sugar-binding periplasmic protein
1964	levR	two-component response regulator
1965	levS	histidine kinase
1966	levT	ABC transport ribose-binding protein, periplasmic
1968	SMU_1968c	conserved hypothetical protein
1993	adcB	zinc ABC transporter, permease
1994	adcC	zinc ABC transport, ATP-binding protein
1995	adcR	zinc transport transcriptional repressor
2043	dtd	D-tyrosyl-tRNA deacylase
2044	relA	GTP pyrophosphokinase
2077	SMU_2077c	conserved hypothetical protein
2078	SMU_2078c	conserved hypothetical protein; possible Holliday junction resolvase-like protein
2129	SMU_2129c	conserved hypothetical protein
